# miRNA-encoded regulatory peptides modulate cadmium tolerance and accumulation in rice

**DOI:** 10.1101/2023.07.22.550150

**Authors:** Long Lu, Xinyu Chen, Jiaming Chen, Zaoli Zhang, Zhen Zhang, Yanyan Sun, Yuan Wang, Siwen Xie, Yinuo Ma, Yuanyuan Song, Rensen Zeng

**Author notes:** ^1^ These authors contributed equally to this work (Long Lu, Xinyu Chen). Corresponding Authors Rensen Zeng Yuanyuan Song.

## Abstract

MicroRNAs (miRNAs) are small non-coding RNAs that play a vital role in plant responses to abiotic and biotic stress. Recently, it has been discovered that some primary miRNAs (pri-miRNAs) encode regulatory short peptides called miPEPs. However, the presence of miPEPs in rice, and their functions in response to abiotic stress, particularly stress induced by heavy metals, remain poorly understood. Here, we identified a functional small peptide (miPEP156e) encoded by pri-miR156e that regulates the expression of miR156 and its target *SPL* genes, thereby affecting miR156-mediated cadmium (Cd) tolerance in rice. Overexpression of *miPEP156e* led to a reduction in the accumulation of reactive oxygen species (ROS) and Cd in plants under Cd stress, resulting in improved rice Cd tolerance, as observed in miR156-overexpressing lines and seedlings treated with exogenous miPEP156e. In contrast, *miPEP156e* mutants displayed sensitivity to Cd stress due to the elevated accumulation of ROS and Cd. Transcriptome analysis further revealed that miPEP156e improved rice Cd tolerance by modulating Cd transporter and ROS scavenging genes. Moreover, we identified five novel miPEPs involved in regulating Cd resistance through exogenous treatment of seedlings with synthetic corresponding miPEPs. Our study provides insights into the regulatory mechanism of miPEP156e in rice response to Cd stress and demonstrates the potential of miPEPs as an effective tool for improving crop abiotic stress tolerance.
