## Supplemental Table 2 for "miRNA-encoded regulatory peptides modulate cadmium tolerance and accumulation in rice"

### Sheet: Biological process
Supplemental Table 2. Gene ontology (GO) analysis of DEGs.
GO_P Term ID	GO_P Term Desc	GO_P Term Level1	GO_P Term Level2	Term Candidate Gene Num	Total Candidate Gene Num	Term Gene Num	Total Gene Num	Rich Ratio	P value	Q value
GO:0006749	glutathione metabolic process	biological_process	cellular process	46	2076	90	12053	0.511111	1.71064e-13	1.72433e-10
GO:0006979	response to oxidative stress	biological_process	response to stimulus	66	2076	198	12053	0.333333	2.26504e-08	1.14158e-05
GO:0042744	hydrogen peroxide catabolic process	biological_process	cellular process	52	2076	144	12053	0.361111	3.68152e-08	1.23699e-05
GO:0051259	protein complex oligomerization	biological_process	cellular component organization or biogenesis	10	2076	12	12053	0.833333	1.06147e-06	0.00026749
GO:0009651	response to salt stress	biological_process	response to stimulus	28	2076	69	12053	0.405797	3.85278e-06	0.000776721
GO:0034605	cellular response to heat	biological_process	response to stimulus	11	2076	16	12053	0.6875	7.20868e-06	0.00103805
GO:0042542	response to hydrogen peroxide	biological_process	response to stimulus	11	2076	16	12053	0.6875	7.20868e-06	0.00103805
GO:0009414	response to water deprivation	biological_process	response to stimulus	22	2076	50	12053	0.44	8.82916e-06	0.00111247
GO:0009765	photosynthesis, light harvesting	biological_process	cellular process	9	2076	12	12053	0.75	1.75065e-05	0.00196072
GO:0009409	response to cold	biological_process	response to stimulus	25	2076	67	12053	0.373134	6.73765e-05	0.00679155
GO:0006952	defense response	biological_process	response to stimulus	116	2076	489	12053	0.237219	0.000115895	0.00974135
GO:0030968	endoplasmic reticulum unfolded protein response	biological_process	biological regulation	7	2076	9	12053	0.777778	0.000115969	0.00974135
GO:0005975	carbohydrate metabolic process	biological_process	metabolic process	108	2076	451	12053	0.239468	0.000133782	0.0103733
GO:0046685	response to arsenic-containing substance	biological_process	response to stimulus	5	2076	5	12053	1	0.000150983	0.0104392
GO:0018298	protein-chromophore linkage	biological_process	cellular process	17	2076	40	12053	0.425	0.000155345	0.0104392
GO:0080142	regulation of salicylic acid biosynthetic process	biological_process	biological regulation	7	2076	10	12053	0.7	0.000328789	0.0207137
GO:0009751	response to salicylic acid	biological_process	response to stimulus	8	2076	13	12053	0.615385	0.000432457	0.0256422
GO:0006564	L-serine biosynthetic process	biological_process	cellular process	5	2076	6	12053	0.833333	0.000776131	0.0434633
GO:0006587	serotonin biosynthetic process from tryptophan	biological_process	biological regulation	4	2076	4	12053	1	0.000877989	0.0443126
GO:0009408	response to heat	biological_process	response to stimulus	21	2076	61	12053	0.344262	0.000879218	0.0443126
GO:1901002	positive regulation of response to salt stress	biological_process	biological regulation	10	2076	21	12053	0.47619	0.00125304	0.0601458
GO:0000162	tryptophan biosynthetic process	biological_process	cellular process	8	2076	15	12053	0.533333	0.00155983	0.0689072
GO:0030042	actin filament depolymerization	biological_process	cellular component organization or biogenesis	7	2076	12	12053	0.583333	0.00157229	0.0689072
GO:0015979	photosynthesis	biological_process	cellular process	25	2076	82	12053	0.304878	0.00218062	0.0915859
GO:0030244	cellulose biosynthetic process	biological_process	metabolic process	16	2076	45	12053	0.355556	0.00240137	0.0930992
GO:0031408	oxylipin biosynthetic process	biological_process	cellular process	16	2076	45	12053	0.355556	0.00240137	0.0930992
GO:0006073	cellular glucan metabolic process	biological_process	metabolic process	6	2076	10	12053	0.6	0.0028924	0.107983
GO:0009738	abscisic acid-activated signaling pathway	biological_process	biological regulation	21	2076	67	12053	0.313433	0.00330179	0.118865
GO:0009627	systemic acquired resistance	biological_process	immune system process	9	2076	20	12053	0.45	0.00355665	0.119259
GO:0006751	glutathione catabolic process	biological_process	cellular process	4	2076	5	12053	0.8	0.00378601	0.119259
GO:0009768	photosynthesis, light harvesting in photosystem I	biological_process	cellular process	4	2076	5	12053	0.8	0.00378601	0.119259
GO:0010200	response to chitin	biological_process	response to stimulus	4	2076	5	12053	0.8	0.00378601	0.119259
GO:0050832	defense response to fungus	biological_process	multi-organism process	19	2076	60	12053	0.316667	0.00446325	0.122486
GO:0006629	lipid metabolic process	biological_process	metabolic process	35	2076	132	12053	0.265152	0.00467142	0.122486
GO:0046274	lignin catabolic process	biological_process	metabolic process	11	2076	28	12053	0.392857	0.00470594	0.122486
GO:0016998	cell wall macromolecule catabolic process	biological_process	cellular process	7	2076	14	12053	0.5	0.00494733	0.122486
GO:0010112	regulation of systemic acquired resistance	biological_process	biological regulation	3	2076	3	12053	1	0.0051036	0.122486
GO:0010337	regulation of salicylic acid metabolic process	biological_process	biological regulation	3	2076	3	12053	1	0.0051036	0.122486
GO:0015853	adenine transport	biological_process	localization	3	2076	3	12053	1	0.0051036	0.122486
GO:0015854	guanine transport	biological_process	localization	3	2076	3	12053	1	0.0051036	0.122486

### Sheet: Molecular function
Supplemental Table 2. Gene ontology (GO) analysis of DEGs.
GO_F Term ID	GO_F Term Desc	GO_F Term Level1	GO_F Term Level2	Term Candidate Gene Num	Total Candidate Gene Num	Term Gene Num	Total Gene Num	Rich Ratio	P value	Q value
GO:0020037	heme binding	molecular_function	binding	182	3431	679	18445	0.268041	5.5973e-08	4.85286e-05
GO:0004364	glutathione transferase activity	molecular_function	catalytic activity	29	3431	63	18445	0.460317	5.79144e-07	0.000201027
GO:0004601	peroxidase activity	molecular_function	antioxidant activity	61	3431	180	18445	0.338889	6.95595e-07	0.000201027
GO:0043565	sequence-specific DNA binding	molecular_function	binding	93	3431	318	18445	0.292453	2.25605e-06	0.000489
GO:0003700	DNA-binding transcription factor activity	molecular_function	transcription regulator activity	165	3431	653	18445	0.25268	1.07103e-05	0.00185717
GO:0016168	chlorophyll binding	molecular_function	binding	11	3431	17	18445	0.647059	3.69866e-05	0.00513347
GO:0008194	UDP-glycosyltransferase activity	molecular_function	catalytic activity	55	3431	177	18445	0.310734	4.14467e-05	0.00513347
GO:0008235	metalloexopeptidase activity	molecular_function	catalytic activity	7	3431	8	18445	0.875	5.13699e-05	0.00556721
GO:0009055	electron transfer activity	molecular_function	catalytic activity	42	3431	134	18445	0.313433	0.000258161	0.0248695
GO:0004672	protein kinase activity	molecular_function	catalytic activity	217	3431	945	18445	0.22963	0.000320719	0.0260683
GO:0015293	symporter activity	molecular_function	transporter activity	37	3431	115	18445	0.321739	0.000330739	0.0260683
GO:0004553	hydrolase activity, hydrolyzing O-glycosyl compounds	molecular_function	catalytic activity	48	3431	162	18445	0.296296	0.000426039	0.0307813
GO:0043621	protein self-association	molecular_function	binding	14	3431	31	18445	0.451613	0.000627184	0.0418284
GO:0008483	transaminase activity	molecular_function	catalytic activity	10	3431	19	18445	0.526316	0.000870428	0.0539044
GO:0004497	monooxygenase activity	molecular_function	catalytic activity	90	3431	360	18445	0.25	0.00143154	0.0827431
GO:0016491	oxidoreductase activity	molecular_function	catalytic activity	122	3431	515	18445	0.236893	0.0020208	0.109502
GO:0016760	cellulose synthase (UDP-forming) activity	molecular_function	catalytic activity	15	3431	39	18445	0.384615	0.00292751	0.149303
GO:0008146	sulfotransferase activity	molecular_function	catalytic activity	13	3431	32	18445	0.40625	0.00313073	0.150797
GO:0016759	cellulose synthase activity	molecular_function	catalytic activity	5	3431	7	18445	0.714286	0.00333582	0.152219
GO:0005385	zinc ion transmembrane transporter activity	molecular_function	transporter activity	8	3431	16	18445	0.5	0.00439125	0.181296
GO:0044183	protein binding involved in protein folding	molecular_function	binding	8	3431	16	18445	0.5	0.00439125	0.181296
GO:0102721	ubiquinol:oxygen oxidoreductase activity	molecular_function	catalytic activity	4	3431	5	18445	0.8	0.00508883	0.200546
GO:0015267	channel activity	molecular_function	transporter activity	11	3431	27	18445	0.407407	0.00625207	0.214468
GO:0004640	phosphoribosylanthranilate isomerase activity	molecular_function	catalytic activity	3	3431	3	18445	1	0.00643157	0.214468
GO:0005345	purine nucleobase transmembrane transporter activity	molecular_function	transporter activity	3	3431	3	18445	1	0.00643157	0.214468
GO:0051980	iron-nicotianamine transmembrane transporter activity	molecular_function	transporter activity	3	3431	3	18445	1	0.00643157	0.214468
GO:0003993	acid phosphatase activity	molecular_function	catalytic activity	17	3431	50	18445	0.34	0.00695856	0.223447
GO:0003978	UDP-glucose 4-epimerase activity	molecular_function	catalytic activity	5	3431	8	18445	0.625	0.00753281	0.233248
GO:0005506	iron ion binding	molecular_function	binding	126	3431	555	18445	0.227027	0.00784437	0.233341
GO:0045548	phenylalanine ammonia-lyase activity	molecular_function	catalytic activity	6	3431	11	18445	0.545455	0.00807409	0.233341
GO:0052716	hydroquinone:oxygen oxidoreductase activity	molecular_function	catalytic activity	11	3431	28	18445	0.392857	0.00859423	0.240133
GO:0005200	structural constituent of cytoskeleton	molecular_function	structural molecule activity	9	3431	21	18445	0.428571	0.0089203	0.240133
GO:0043531	ADP binding	molecular_function	binding	110	3431	480	18445	0.229167	0.00933386	0.240133
GO:0016762	xyloglucan:xyloglucosyl transferase activity	molecular_function	catalytic activity	12	3431	32	18445	0.375	0.009417	0.240133
GO:0042626	ATPase activity, coupled to transmembrane movement of substances	molecular_function	catalytic activity	45	3431	173	18445	0.260116	0.0097307	0.241043
GO:0046872	metal ion binding	molecular_function	binding	344	3431	1656	18445	0.207729	0.0100826	0.242086
GO:0080043	quercetin 3-O-glucosyltransferase activity	molecular_function	catalytic activity	15	3431	44	18445	0.340909	0.0106105	0.242086
GO:0080044	quercetin 7-O-glucosyltransferase activity	molecular_function	catalytic activity	15	3431	44	18445	0.340909	0.0106105	0.242086
GO:0051015	actin filament binding	molecular_function	binding	11	3431	29	18445	0.37931	0.011561	0.25701
GO:0022857	transmembrane transporter activity	molecular_function	transporter activity	84	3431	359	18445	0.233983	0.0125917	0.272925
