## Supplemental Table 3 for "miRNA-encoded regulatory peptides modulate cadmium tolerance and accumulation in rice"

### Sheet: Sheet1
Supplemental Table 3. List of peptides used in this study.
Name	Sequnece	Size (aa)
miPEP156e	MHGAQPPRQTPTNPPDHRDGNPSPAPFPVELAAATC	36
miPEP156e-ORF2	MARSHHARHPLTHLTTGMETLAPRPSRSSLLLLLASS	37
miPEP172b	MPQLAVGDF	9
miPEP166b	MHLHPLHLEPENHGFSCMLTTHPYTESSSCC	31
miPEP171c	MLCFCS	6
miPEP528	MAGVQICHPSPMDASAAATAKFGLG	25
miPEP396c	MEQTKVVQGRAIAIKLCIALHCMHEKVITSALTPYACPF	39
miPEP408	MRCTTCPVAAVRTTSTNLSG	20
