## Supplemental Table 4 for "miRNA-encoded regulatory peptides modulate cadmium tolerance and accumulation in rice"

### Sheet: Sheet1
Supplemental Table 4. List of primers used in this study.
Name	Primer Sequence (5'-3')
Primers for promoter analysis
PromiR156e-2300-F	CATGATTACGAATTCGAGCTCGCATGCCACTCACCAGCTAC
PromiR156e-ATG1-2300-R	GTTTCTACAGGACGTAACATCATGACCAAGCCGCGCCGCGC
PromiR156e-ATG3-2300-R	GTTTCTACAGGACGTAACATCATGCGCTAGCCTGGACCTGGAC
PromiR156e-ATG4-2300-R	GTTTCTACAGGACGTAACATCATACCTCGCCGCGCGCGCGA
pri-miR156e-F0	GCGCGGCTCTGATGTTAACC
pri-miR156e-F1	ATGCATGGCGCGCAGCCACC
pri-miR156e-F2	ATGGCGCGCAGCCACCACGC
pri-miR156e-F3	ATGCTACCTTCGCAGCTGGC
pri-miR156e-F4	ATGTGTGTGTCCGCGGGTTTC
pri-miR156e-R	GGAGAAAACGGCCGGCACC
Primers for constructs
35S-ORF1-F-1300	CGCGGATCCATGCATGGCGCGCAGCCACC
35S-ORF1-R-1300	ACGCGTCGACCTAGCAAGTAGCAGCAGCAAG
35S-ORF2-F-1300	CGCGGATCCATGGCGCGCAGCCACCACGC
35S-ORF2-R-1300	ACGCGTCGACCTAGCTACTAGCAAGTAGCAGC
35S-ORF3-F-1300	CGCGGATCCATGCTACCTTCGCAGCTGGC
35S-ORF3-R-1300	ACGCGTCGACCGAGAAGCTGAGGCGTGCAC
35S-ORF4-F-1300	GATCCATGTGTGTGTCCGCGGGTTTCATCGTGGGGGTGTGAG
35S-ORF4-R-1300	TCGACTCACACCCCCACGATGAAACCCGCGGACACACACATG
Primers for RT-qPCR
pre-miR156a-F	ATCTACTCGTACTAGGAGGG
pre-miR156a-R	AGAGAGATAAAAGGGGTGG
pre-miR156b-F	CTCTATGGGTTTTGGAGGTC
pre-miR156b-R	CATATTGGGCATGGTGAACG
pre-miR156c-F	GAGGTGAGGCTGACAGAAG
pre-miR156c-R	GAGAGATCAAATGGCTGACAG
pre-miR156d-F	GAGAAGCTCTCATGAGATTG
pre-miR156d-R	TTGAGCCCTGAGAGAAAGAG
pre-miR156e-F	CAGAAGAGAGTGAGCACACGG
pre-miR156e-R	GAAAGAGCAGTGAGCACGCG
pre-miR156f-F	TTGGTTTTGGGTGGTGGCAG
pre-miR156f-R	GTGCATGCTGCAGGGAGAG
pre-miR156h-F	GTCAAACCCCTTGAACTAGC
pre-miR156h-R	GTGCAGATGCATCTGAAAC
pre-miR156j-F	GCATATGAAAGGCGAGATTG
pre-miR156j-R	GGAGGGAGTGATGAGAGATG
pre-miR156k-F	CAGTTGAGACTTGAGAGTGATG
pre-miR156k-R	GAGATGGACGGCAATGAC
pre-miR156l-F	GAACAAAAGAGCTAGGGAGC
pre-miR156l-R	GAGAGGGAGGGAGATAATTTG
pri-miR166b-F	GGAGCCTTTTCATTTTGAGGG
pri-miR166b-R	AATGAAGCCTGGTCCGAG
pri-miR171c-F	TCCTGCTCCTCCTCTTCTCA
pri-miR171c-R	CCTCTCAAGTACTCTCACCTCA
pri-miR396c-F	TCTACGGCTGTGGAGCTGAAG
pri-miR396c-R	GGCATGGCATGGACTTGAAGAG
pri-miR408-F	ATGAGGCAGAGCATGGGATG
pri-miR408-R	TGCAGGGGAGGGAGCAAC
pri-miR528-F	TGGAAGGGGCATGCAGAG
pri-miR528-R	AATGGAAGAGGCAAGCACAG
pri-miR172b-F	TGATTTCTGACGTGGCATCATC
pri-miR172b-R	TCCGATGCAGCATCATCAAG
pri-miR156e-F	CACCTGACCACCGGGATGGAAA
pri-miR156e-R	AGCATGCGCTAGCCTGGACCTG
GUS-F	GCTCTACACCACGCCGAACA
GUS-R	CCGCTAGTGCCTTGTCCAGTT
ZIP1-F	GTCGGCTTCCTGCTCACCAT
ZIP1-R	TCCTCCTTGCGGCTCATCAC
ZIP3-F	CATTGGCTGCTGGATACTA
ZIP3-R	CAAGAACCTGAGATACTACCT
ZIP9-F	ATCTTCTTCTCGCTAACCACAC
ZIP9-R	GCAGCCGCTGCGTCGAGAAT
HIPP56-F	CCAAGGAAGCAGCAGCAACAG
HIPP56-R	CCTCCGCCGTATTCCATTGTCA
HIPP29-F	CACGCTGCCATCATCAAGTCTG
HIPP29-R	CCACCATTGCCACCTTCCTCT
HMA2-F	CATAGTGAAGCTGCCTGAGATC
HMA2-R	GATCAAACGCATAGCAGCATCG
POD-like2(Os11g0112400)-F	GCGTTGCTCTTCTCTGCTGTTG
POD-like2(Os11g0112400)-R	ACTGACCCGTCACACCCATTG
POD-like1(Os11g0112400)-F	CATCGTCCGCCTCTTCTTCCA
POD-like1(Os11g0112400)-R	GTCTCCACCGCCGACTTGAT
SPL2-F	GCAGGTTTCATTTGCTCGGG
SPL2-R	CCGTGGTGATTGGCGAAAAG
SPL3-F	AGGAAATAGCGCGAACGAGA
SPL3-R	TGGCCTATGTCAACCCCAAC
SPL4-F	ACGCCTGTATGACCACAACG
SPL4-R	GGCCTTACATGGCTGAGTGG
SPL7-F	CGTGGCAATTCTTCTCCGAC
SPL7-R	TGATTCTCGTGCTGCCCTC
SPL11-F	CGACGGAAACCACAGACAGA
SPL11-R	TGCATGGTTAAGTGGAGCGT
SPL12-F	TCAAGGGAAACACCCCGAAG
SPL12-R	CAGAAGAGAGAGAGCACGCC
SPL13-F	TCAAGGGAAACACCCCGAAG
SPL13-R	CAGAAGAGAGAGAGCACGCC
SPL14-F	CATCTGTTGGTGAGCATCGC
SPL14-R	GCATTCCTTACGCTGCTTGG
SPL16-F	AGCCAACAAGGGGCAAGATT
SPL16-R	ATGGGCTCTCCTCGGTTTTG
SPL18-F	ACGAGATGAACTACCACGGC
SPL18-R	CTACTGCCACGAGAATGGGA
SPL19-F	TCTCTCTTCTGTCATCGTCGC
SPL19-R	AAAGAAGAGGGGGCGAACTG
U6-F	CGATAAAATTGGAACGATACAGA
U6-R	ATTTGGACCATTTCTCGATTTGT
actin-F	ATCCTTCGTCTCGACCTTGC
actin-R	TGGCAGTCTCCATTTCCTGG
